# Uncoupling mycomembrane biogenesis from mycolic acid synthesis reveals a distinct role for mycoloyltransferases in mycobacterial cell division

**DOI:** 10.64898/2026.07.20.738443

**Authors:** Célia de Sousa-d’Auria, Florence Constantinesco-Beker, Magali Prigent, Fatima Taiki, Claire Boulogne, Louis-David Leclercq, Lena Rosier, Mickaël Bourge, Vlad Costache, Mohamed Chami, Cécile Labarre, Christine Houssin, Anne Marie Wehenkel, Amélie Leforestier, Yann Guérardel, Nicolas Bayan

## Abstract

Bacteria of the order Mycobacteriales, including the genera *Mycobacterium* and *Corynebacterium*, possess a unique outer membrane, termed the mycomembrane, which is structurally and chemically distinct from the lipopolysaccharide-containing outer membrane of Gram-negative bacteria. A defining feature of the mycomembrane is its enrichment in mycolic acids, long-chain α-branched, β-hydroxylated fatty acids that occur as trehalose monomycolate (TMM), trehalose dimycolate (TDM), or are esterified to arabinogalactan, an unusual polymer that is itself covalently linked to peptidoglycan (PG). Mycoloyltransferases are Mycobacteriales*-*specific enzymes described to catalyze the transfer of mycolic acids from trehalose monomycolate (TMM) to various cell envelope acceptors, including trehalose and arabinogalactan. In several species, including *Mycobacterium tuberculosis*, these proteins are essential for viability; however, their occurrence as multiple paralogs with partially redundant functions has hindered the precise assignment of their cellular roles.

Previously, we showed that *Corynebacterium glutamicum* remains viable in the absence of mycolic acids, and thus without a mycomembrane, following deletion of *pks*, the gene required for mycolic acid biosynthesis. Building on this finding, we systematically deleted all genes encoding mycoloyltransferases in *C. glutamicum* to further disclose their collective function in the cell. The resulting Δ*myts* mutant lacked arabinogalactan-bound mycolates and TDM, and continued to synthesize TMM. While this major outer membrane glycolipid is highly abundant, the Δ*myts* strain failed to assemble a mycomembrane and displayed pronounced cell aggregation. Deletion of mycoloyltransferases also caused very severe defects in cell division and morphogenesis that are not observed in a Δ*pks* strain unable to synthesize mycolic acids. Together, these results demonstrate that mycoloyltransferases are essential for mycomembrane assembly but dispensable for TMM biosynthesis, and reveal an important role for these enzymes in cell division that is independent of their canonical mycolic acid transfer activity.

**SIGNIFICANCE:** How the mycomembrane is assembled and anchored to the cell wall remains a central question in Mycobacteriales, where this outer membrane is necessary for envelope integrity and intrinsic antibiotic resistance. By genetically separating mycolic acid synthesis from their incorporation into the outer membrane, we identify arabinogalactan-linked mycolates as the critical determinant for initiating membrane assembly. Importantly, we also uncover a role for mycoloyltransferases beyond their canonical function in lipid metabolism, revealing a functional link with cell division. These findings point to a critical role of Mycoloyltransferases in the coordination between outer membrane biogenesis and bacterial cytokinesis.
