## Supplementary material for "Uncoupling mycomembrane biogenesis from mycolic acid synthesis reveals a distinct role for mycoloyltransferases in mycobacterial cell division": Table S6

### Sheet: sequencing run
strain	total fragments(PF)	total fragments(PT)	%reads
			Align (PT)
WT	1 476 599	1 452 921	81
∆myts	2 053 267	2 034 796	96.7
∆myts-cl.2	2224099	2204907	96.7
∆myts-cl.3	2104973	2088543	95
∆myts-cl.4	1092926	1029017	94
∆myts-cl.5	1680902	1646673	95
PF: Post Filter
PT: Post adapter Trimming
%Align = percentage of filtered reads that were uniquely aligned to reference

### Sheet: common mutations
type	location		change	alteration	impact	gene affected	gene product	observed modification
structural_variants
DEL	NC_006958.1:362109-363149		-	g.362109_363149del(1041bp)	loss of function	cg0413	MytC	gene absence
DEL	NC_006958.1:977805-979221		-	g.977805-979221del(1417bp)	loss of function	cg1052	MytE	gene absence
DEL	NC_006958.1:1084432-1085631		-	g.1084431-1085632del( 1200bp)	loss of function	cg1170	MytD	gene absence
DEL	NC_006958.1:2284051-2285458		-	g.22840451-2285458del(1408)bp)	loss of function	cg2394	MytF	gene absence
DEL	NC_006958.1:3044949-3046918		-	g.3044949-3046918del(1970pb)	loss of function	cg3182	MytA	gene absence
DEL	NC_006958.1:3048868-3049860		-	g.3048868-3049860del(993pb)	loss of function	cg3186	MytB	gene absence
small_variants
upstream_gene_variant
SNP	NC_006958.1:934447		T>G	g.934447A>T	unknown	cg1001	MscL	upstream(-3)
SNP	NC_006958.1:1485832		C>T	g.1485832C>T	unknwon	intergenic	23S ribosomal RNA copy F	downstream (+2)
						(23S_rRNA_copy_F-5s_rRNA_copy_F)	5S ribosomal RNA copy F	upstream(-111)
synonymous_variant
SNP	NC_006958.1:1198455		T>C	g.1198455T>C	neutral	cg1296	Peptide synthase	synonymous:pG338G
SNP	NC_006958.1:1695666		G>A	g.1695666G>A	neutral	cg1802	Hyp. 16S RNA methyltransferase	synonymous:pG434G
DEL: deletion
SNP: single nucleotide polymorphism
Hyp.: hyptothetical

### Sheet: specific mutations
∆myts variant	type	location	change	alteration	impact	gene affected	gene product	observed modification
small_variants
missense_variant
∆myts	SNP	NC_006958.1:615799	T>A	g.615799T>A	unknown	cg0697	RsdA	amino acid change: p.V206E
∆myts-cl.2	SNP	NC_006958.1:2187756	A>G	g.2187756A>G	unknown	cg2305	HisD	amino acid change: p.Y401H
∆myts-cl.3	SNP	NC_006958.1:2098748	C>A	g.2098748C>A	unknown	cg2207	RspE	amino acid change: p.D395Y
stop_gained
∆myts-cl.4	SNP	NC_006958.1:615118	C>T	g.615118C>T	loss of function?	cg0696	SigD	nonsense: p.R168*
SNP: single nucleotide polymorphism
