## Supplementary material for "Uncoupling mycomembrane biogenesis from mycolic acid synthesis reveals a distinct role for mycoloyltransferases in mycobacterial cell division": Table S7

### Sheet: sequencing run
strain	total fragments(PF)	total fragments(PT)	%reads
			Align (PT)
∆myts	17683940	17671373	97.1
∆myts∆pks	17269275	17259378	97.2
∆myts∆pks-cl.2	15791313	15782380	97.1
∆myts∆pks-cl.3	16767077	16759316	97.2
PF: Post Filter
PT: Post adapter Trimming
%Align = percentage of filtered reads that were uniquely aligned to reference

### Sheet: common mutations
type	location		change	alteration	impact	gene affected	gene product	observed modification
structural_variants
DEL	NC_006958.1:362108-363149		-	g.362108_363149del(1042bp)	loss of function	cg0413	MytC	gene absence
DEL	NC_006958.1:977804-979171		-	g.977804-979171del(1368bp)	loss of function	cg1052	MytE	gene absence
DEL	NC_006958.1:1084427-1085633		-	g.1084427-1085633del(1207bp)	loss of function	cg1170	MytD	gene absence
DEL	NC_006958.1:2284048-2285461		-	g.2284048-2285461del(1414bp)	loss of function	cg2394	MytF	gene absence
DEL	NC_006958.1:3044949-3046922		-	g.3044949-3046922del(1974pb)	loss of function	cg3182	MytA	gene absence
DEL	NC_006958.1:3048867-3049860		-	g.3048867-3049860del(994pb)	loss of function	cg3186	MytB	gene absence
DEL	NC_006958.1:3036463-3041045		-	g.3036463-3041045del(4583)	loss of function	cg3178	Pks	gene absence
small_variants
in-frame_deletion
DEL	NC_006958.1:1009065-1009067		AATCA>AA	g.1009064-1009068del(3pb)	one Isoleucine missing in a stretch of 4 Ile	cg1086	Hyp. membrane protein	p.I183del
DEL: deletion
SNP: single nucleotide polymorphism
Hyp.: hyptothetical

### Sheet: specific mutations
∆myts variant	type	location	change	alteration	impact	gene affected	gene product	observed modification
small_variants
upstream_gene_variant
∆myts∆pks	SNP	NC_006958.1:2322324	A>G	g.2322324A>G	unknown	cg2430	Hyp. protein	upstream(-80)
	SNP	NC_006958.1:3041216	T>C	g.3041216T>C	unknown	cg3178	Pks	upstream(-130)
	SNP	NC_006958.1:3041239	T>C	g.3041239T>C	unknown	cg3178	Pks	upstream(-153)
missense_variant
∆myts∆pks	SNP	NC_006958.1:3041787	T>C	g.3041787T>C	unkwon	cg3179	FadD2	amino acid change: p.K508E
∆myts∆pks-cl.2	SNP	NC_006958.1:1630546	T>G	g.1630546T>G	unknown	cg1737	Acn	amino acid change: p.V934G
	SNP	NC_006958.1:2704174	G>A	g.2704174G>A	unknown	cg2841	Hyp. TIM barrel hydrogenase	amino acid change: p.M376I
∆myts∆pks-cl.3	SNP	NC_006958.1:2746797	A>T	g.2746797A>T	unknown	cg2887	Hyp. two component sensor kinase	amino acid change: p.V204D
SNP: single nucleotide polymorphism
INS: insertion
